# Transcript architecture sets the m^6^A landscape: CSTF2 and CSTF2T reshape m^6^A through cleavage-dependent and -independent mechanisms

**DOI:** 10.64898/2026.03.27.714597

**Authors:** Caroline J. Aufgebauer, Theodore M. Nelson, Nadia Houerbi, Seth D. Veenbaas, Matthew Tegowski, Esther Luo, Enakshi Sivasudhan, Michael Goneos, Paul Collier, Jacqueline Proszynski, Krista Ryon, Evan M. Violette, Savanna A. Touré, Kate D. Meyer, Christopher E. Mason, Stacy M. Horner

## Abstract

Alternative RNA processing generates extensive transcript diversity, yet how transcript architecture influences selective m^6^A deposition is incompletely understood. Exon-junction-based models explain where m^6^A is excluded, but a positive determinant of m^6^A accumulation remains undefined. Here, we leverage Zika virus-induced changes in m^6^A deposition to uncover determinants of transcript-selective methylation. By integrating GLORI-seq, native METTL3 RNA immunoprecipitation, and nanopore direct RNA sequencing, we generate a single-nucleotide, isoform-resolved map of m^6^A dynamics during infection. We identify over 2,000 dynamic m^6^A sites, many arising from changes in transcript architecture, and pinpoint proximal polyadenylation sites as positive determinants of m^6^A accumulation. The cleavage stimulation factors CSTF2 and CSTF2T drive this remodeling through two routes: redundant induction of intronic polyadenylation, which converts internal exons into terminal exons that expose DRACH motifs to METTL3, and non-redundant, cleavage-independent recruitment of METTL3 near proximal polyadenylation sites, establishing alternative polyadenylation as a key architectural determinant of the m^6^A landscape.
