## Supplementary material for "Transcript architecture sets the m^6^A landscape: CSTF2 and CSTF2T reshape m^6^A through cleavage-dependent and -independent mechanisms": Table S7

### Sheet: Sheet1
Amplicon	Sense oligonucleotide (5'-3')	Antisense oligonucleotide (5'-3')
ACTB	TGACAAAACCTAACTTGCGCAG	TCACCTTCACCGTTCCAGTTTT
NHSL1	CCTTCGGCGGTCTCTAATTTAC	GCTCCTTCTGTATGTTGTCAGG
ALCAM	AAGTGTGCAGTACGACGATG	CACGTTGTCCTCAGTTACTAGC
ALCAM-L	ACGTGTTTGAGGCACCTACAAT	TCGAGAAACAGTGCTTTGCTTAC
ALCAM-S	ACGTGTTTGAGGCACCTACAAT	ACTGGCCATCAATCCCACTTAG
NHSL1-L	CCGACCTTAATACTCAGACGAAC	TGTTAATAGGCACCACGTCAG
NHSL1-S	CCGACCTTAATACTCAGACGAAC	TCGAGAAACAGTGCTTTGCTTAC
NR1D2-Total	TGTAGGCTATCTCTGTAATCATGC	GATTGGTCTATCAGGGAGATGC
NR1D2-dPAS	ACTGTGCACGAAAGTAAATACC	GTAACAGTTTCCTAACAGATCC
MXD1-Total	ACTATCTCACAGGTGATCTGGAC	TCTTGATGCTGGTGCTGGAATAG
MXD1-dPAS	GACTCTGATGCAGTGTGTTTAGC	GTAGAATGAGAAACCACCTCATCG
